# Sexually dimorphic mechanisms of VGLUT-mediated protection from dopaminergic neurodegeneration

**DOI:** 10.1101/2023.10.02.560584

**Authors:** Silas A. Buck, Sophie A. Rubin, Tenzin Kunkhyen, Christoph D. Treiber, Xiangning Xue, Lief E. Fenno, Samuel J. Mabry, Varun R. Sundar, Zilu Yang, Divia Shah, Kyle D. Ketchesin, Darius D. Becker-Krail, Iaroslavna Vasylieva, Megan C. Smith, Florian J. Weisel, Wenjia Wang, M. Quincy Erickson-Oberg, Emma I. O’Leary, Eshan Aravind, Charu Ramakrishnan, Yoon Seok Kim, Yanying Wu, Matthias Quick, Jonathan A. Coleman, William A. MacDonald, Rania Elbakri, Abby L. Olsen, Emily M. Rocha, Gary W. Miller, Briana R. De Miranda, Michael J. Palladino, Brian D. McCabe, Kenneth N. Fish, Marianne L. Seney, Stephen Rayport, Susana Mingote, Karl Deisseroth, Thomas S. Hnasko, Rajeshwar Awatramani, Alan M. Watson, Scott Waddell, Claire E. J. Cheetham, Ryan W. Logan, Zachary Freyberg

**Author notes:** Correspondence (Z.F.). Department of Biology, University of Oxford, Oxford OX1 3RB, UK.

## Abstract

Parkinson’s disease (PD) targets some dopamine (DA) neurons more than others. Sex differences offer insights, with females more protected from DA neurodegeneration. The mammalian vesicular glutamate transporter VGLUT2 and *Drosophila* ortholog dVGLUT have been implicated as modulators of DA neuron resilience. However, the mechanisms by which VGLUT2/dVGLUT protects DA neurons remain unknown. We discovered DA neuron dVGLUT knockdown increased mitochondrial reactive oxygen species in a sexually dimorphic manner in response to depolarization or paraquat-induced stress, males being especially affected. DA neuron dVGLUT also reduced ATP biosynthetic burden during depolarization. RNA sequencing of VGLUT^+^ DA neurons in mice and flies identified candidate genes that we functionally screened to further dissect VGLUT-mediated DA neuron resilience across PD models. We discovered transcription factors modulating dVGLUT-dependent DA neuroprotection and identified dj-1β as a regulator of sex-specific DA neuron dVGLUT expression. Overall, VGLUT protects DA neurons from PD-associated degeneration by maintaining mitochondrial health.
