## Supplementary material for "Sexually dimorphic mechanisms of VGLUT-mediated protection from dopaminergic neurodegeneration": Table S1

### Sheet: TH, dVGLUT RNAscope
Genotype		TH+/dVGLUT+ Cell Density (% All TH+ Cells)			dVGLUT Grains in TH+ Cells
		Mean	SEM	N	Mean	SEM	N
w1118		25.55	3.727	10	4.686	0.5686	10
TH>GAL4/w1118		31.15	4.516	9	5.407	0.6303	9
UAS>dVGLUT-RNAi/w1118		42.21	6.042	9	6.59	0.9686	9
TH>GAL4/UAS>Luciferase		26.97	4.412	11	5.081	0.768	11
TH>GAL4/UAS>LexA-RNAi		34.1	9.091	4	6.013	1.54	4
TH>GAL4/UAS>dVGLUT-RNAi		13.09	2.561	16	3.206	0.4957	16
		One-way ANOVA summary			One-way ANOVA summary
		F	5.833		F	3.038
		P value	0.0002		P value	0.0175
		P value summary	***		P value summary	*
		Significant diff. among means (P < 0.05)?	Yes		Significant diff. among means (P < 0.05)?	Yes
		R squared	0.355		R squared	0.2228
		Bonferroni's multiple comparisons test			Bonferroni's multiple comparisons test
			Summary	Adjusted P Value		Summary	Adjusted P Value
		w1118 vs. TH>GAL4/w1118	ns	>0.9999	w1118 vs. TH>GAL4/w1118	ns	>0.9999
		w1118 vs. UAS>dVGLUT-RNAi/w1118	ns	0.1662	w1118 vs. UAS>dVGLUT-RNAi/w1118	ns	>0.9999
		w1118 vs. TH>GAL4/UAS>Luciferase	ns	>0.9999	w1118 vs. TH>GAL4/UAS>Luciferase	ns	>0.9999
		w1118 vs. TH>GAL4/UAS>dVGLUT-RNAi	ns	0.4364	w1118 vs. TH>GAL4/UAS>dVGLUT-RNAi	ns	>0.9999
		w1118 vs. TH>GAL4/UAS>LexA-RNAi	ns	>0.9999	w1118 vs. TH>GAL4/UAS>LexA-RNAi	ns	>0.9999
		TH>GAL4/w1118 vs. UAS>dVGLUT-RNAi/w1118	ns	>0.9999	TH>GAL4/w1118 vs. UAS>dVGLUT-RNAi/w1118	ns	>0.9999
		TH>GAL4/w1118 vs. TH>GAL4/UAS>Luciferase	ns	>0.9999	TH>GAL4/w1118 vs. TH>GAL4/UAS>Luciferase	ns	>0.9999
		TH>GAL4/w1118 vs. TH>GAL4/UAS>dVGLUT-RNAi	*	0.0407	TH>GAL4/w1118 vs. TH>GAL4/UAS>dVGLUT-RNAi	ns	0.374
		TH>GAL4/w1118 vs. TH>GAL4/UAS>LexA-RNAi	ns	>0.9999	TH>GAL4/w1118 vs. TH>GAL4/UAS>LexA-RNAi	ns	>0.9999
		UAS>dVGLUT-RNAi/w1118 vs. TH>GAL4/UAS>Luciferase	ns	0.2574	UAS>dVGLUT-RNAi/w1118 vs. TH>GAL4/UAS>Luciferase	ns	>0.9999
		UAS>dVGLUT-RNAi/w1118 vs. TH>GAL4/UAS>dVGLUT-RNAi	****	<0.0001	UAS>dVGLUT-RNAi/w1118 vs. TH>GAL4/UAS>dVGLUT-RNAi	*	0.0123
		UAS>dVGLUT-RNAi/w1118 vs. TH>GAL4/UAS>LexA-RNAi	ns	>0.9999	UAS>dVGLUT-RNAi/w1118 vs. TH>GAL4/UAS>LexA-RNAi	ns	>0.9999
		TH>GAL4/UAS>Luciferase vs. TH>GAL4/UAS>dVGLUT-RNAi	ns	0.1938	TH>GAL4/UAS>Luciferase vs. TH>GAL4/UAS>dVGLUT-RNAi	ns	0.6191
		TH>GAL4/UAS>Luciferase vs. TH>GAL4/UAS>LexA-RNAi	ns	>0.9999	TH>GAL4/UAS>Luciferase vs. TH>GAL4/UAS>LexA-RNAi	ns	>0.9999
		TH>GAL4/UAS>dVGLUT-RNAi vs. TH>GAL4/UAS>LexA-RNAi	ns	0.1291	TH>GAL4/UAS>dVGLUT-RNAi vs. TH>GAL4/UAS>LexA-RNAi	ns	0.489
