## Supplementary material for "Sexually dimorphic mechanisms of VGLUT-mediated protection from dopaminergic neurodegeneration": Table S4

### Sheet: Candidates Tested
Fly Gene	Mouse Ortholog	Human Ortholog	UAS>RNAi Stock Number	Source	Lethal when crossed with TH>Gal4?
mt:CoIII	COX3	COX3	23219	Shigen National Institute of Genetics/Trangesnic RNAi Project	No
plc21C	Plcb1, Plcb2, Plcb3	PLCB1, PLCB2, PLCB3	32438	Bloomington Drosophila Stock Center/Trangesnic RNAi Project	No
ham	Mecom, Prdm16	MECOM, PRDM16	32470	Bloomington Drosophila Stock Center/Trangesnic RNAi Project	No
Spred	Spred2, Spred1, Spred3	SPRED2, SPRED1, SPRED3	32852	Bloomington Drosophila Stock Center/Trangesnic RNAi Project	No
shg	Cdh20	CDH20	32904	Bloomington Drosophila Stock Center/Trangesnic RNAi Project	No
Atpalpha	Atp1a1, Atp1a2, Atp1a3, Atp1a4	ATP1A1, ATP1A2, ATP1A3, ATP1A4	32913	Bloomington Drosophila Stock Center/Trangesnic RNAi Project	No
CG10077	Ddx17, Ddx5, Ddx21	DDX17, DDX5, DDX21	32981	Bloomington Drosophila Stock Center/Trangesnic RNAi Project	No
CG44153	Cntn, Dscan	CNTN, DSCAN	33350	Bloomington Drosophila Stock Center/Trangesnic RNAi Project	No
trh	Npas1, Npas3	NPAS1, NPAS3	33612	Bloomington Drosophila Stock Center/Trangesnic RNAi Project	No
Pgk	Pgk1, Pgk2	PGK1, PGK2	33633	Bloomington Drosophila Stock Center/Trangesnic RNAi Project	No
Sf3b1	Sf3b1	SF3B1	33650	Bloomington Drosophila Stock Center/Trangesnic RNAi Project	Yes (Pupal stage)
cype	Cox6c	COX6C	33878	Bloomington Drosophila Stock Center/Trangesnic RNAi Project	No
scro	Nkx2-1, Nkx2-4	NKX2-1, NKX2-4	33890	Bloomington Drosophila Stock Center/Trangesnic RNAi Project	No
oc	Otx1, Otx2, Crx	OTX1, OTX2, CRX	34327	Bloomington Drosophila Stock Center/Trangesnic RNAi Project	No
Ggamma30A	Gng13	GNG13	34484	Bloomington Drosophila Stock Center/Trangesnic RNAi Project	No
dome	Ptprq	PTPRQ	34618	Bloomington Drosophila Stock Center/Trangesnic RNAi Project	No
Kr	Bcl6	BCL6	34632	Bloomington Drosophila Stock Center/Trangesnic RNAi Project	No
hth	Meis1, Meis2, Meis3	MEIS1, MEIS2, MEIS3	34637	Bloomington Drosophila Stock Center/Trangesnic RNAi Project	Yes (Pupal stage)
D	Sox12, Sox14, Sox21	SOX12, SOX14, SOX21	34672	Bloomington Drosophila Stock Center/Trangesnic RNAi Project	No
Octbeta2R	Adrb2, Adrb1, Htr4	ADRB2, HTR4	34673	Bloomington Drosophila Stock Center/Trangesnic RNAi Project	No
MYPT-75D	Ppp1r16a, Ppp1r16b	PPP1R16A, PPP1R16B	34688	Bloomington Drosophila Stock Center/Trangesnic RNAi Project	No
RpS13	Rps13	RPS13	34820	Bloomington Drosophila Stock Center/Trangesnic RNAi Project	Yes (First instar)
mGluR	Grm2, Grm3	GRM2, Grm3	34872	Bloomington Drosophila Stock Center/Trangesnic RNAi Project	No
Rab27	Rab27a, Rab27b	RAB27A, RAB27B	35774	Bloomington Drosophila Stock Center/Trangesnic RNAi Project	No
Sp1	Sp1	Sp9	35777	Bloomington Drosophila Stock Center/Trangesnic RNAi Project	No
E2f1	E2f2, E2f3	E2F2, E2F3	36126	Bloomington Drosophila Stock Center/Trangesnic RNAi Project	No
sesB	Slc25a4, Slc25a5	SLC25A4, SLC25A5	36661	Bloomington Drosophila Stock Center/Trangesnic RNAi Project	No
E2f2	E2f4, E2f5, E2f6	E2F4, E2F5, E2F6	36674	Bloomington Drosophila Stock Center/Trangesnic RNAi Project	No
ND-B17.2	Ndufa12	NDUFA12	36695	Bloomington Drosophila Stock Center/Trangesnic RNAi Project	No
ND-ACP	Ndufab1	NDUFAB1	37492	Bloomington Drosophila Stock Center/Trangesnic RNAi Project	No
CycJ	Ccnjl, Ccnj	CCNJ, CCNJL	37521	Bloomington Drosophila Stock Center/Trangesnic RNAi Project	No
Vha13	Atp6v1g2, Atp6v1g1, Atp6v1g3	ATP6V1G1, ATP6V1G2, ATP6V1G3	38233	Bloomington Drosophila Stock Center/Trangesnic RNAi Project	No
pum	Pum1, Pum2	PUM1, PUM2	38241	Bloomington Drosophila Stock Center/Trangesnic RNAi Project	No
Vps16A	Vps16	VPS16	38271	Bloomington Drosophila Stock Center/Trangesnic RNAi Project	Only females viable
mtd	Ncoa7, Oxr1	NCOA7, OXR1	38519	Bloomington Drosophila Stock Center/Trangesnic RNAi Project	No
VhaAC45	Atp6ap1, Atp6ap1l	ATP6AP1, ATP6AP1L	38522	Bloomington Drosophila Stock Center/Trangesnic RNAi Project	No
meigo	Slc35b1	SLC35B1	38938	Bloomington Drosophila Stock Center/Trangesnic RNAi Project	No
Pvf3	Pgf, Vegfa, Vegfb, Vegfc, VegfD	PGF, VEGFA, VEGFB, VEGFC, VEGFD	38962	Bloomington Drosophila Stock Center/Trangesnic RNAi Project	No
Vha26	Atp6v1e1, Atp6v1e2	ATP6V1E1, ATP6V1E2	38996	Bloomington Drosophila Stock Center/Trangesnic RNAi Project	No, but severe lifespan deficit prevented analysis in screen
dj−1beta	Park7	PARK7	38999	Bloomington Drosophila Stock Center/Trangesnic RNAi Project	No
Appl	Aplp2, App, Aplp1	APP, APLP2, APLP1	39013	Bloomington Drosophila Stock Center/Trangesnic RNAi Project	No
Ca-alpha1T	Cacna1g, Cacna1h, Cacna1i	CACNA1G, CACNA1H, CACNA1I	39029	Bloomington Drosophila Stock Center/Trangesnic RNAi Project	No
Vha55	Atp6v1b2, Atp6v1b1	ATP6V1B2, ATP6V1B1	40884	Bloomington Drosophila Stock Center/Trangesnic RNAi Project	No
VhaSFD	Atp6v1h	ATP6V1H	40896	Bloomington Drosophila Stock Center/Trangesnic RNAi Project	No
btsz	Sytl4, Sytl5	SYTL4, SYTL5	40898	Bloomington Drosophila Stock Center/Trangesnic RNAi Project	No
TfAP-2	Tfap2a, Tfap2b, Tfap2c, Tfap2d, Tfap2e	TFAP2A, TFAP2B, TFAP2C, TFAP2D, TFAP2E	40911	Bloomington Drosophila Stock Center/Trangesnic RNAi Project	No
Vha16-1	Atp6v0c	ATP6V0C	40923	Bloomington Drosophila Stock Center/Trangesnic RNAi Project	No
ap	Lhx2, Lhx9	LHX2, LHX9	41673	Bloomington Drosophila Stock Center/Trangesnic RNAi Project	No
Ets65A	Erg, Fli1	ERG, FLI1	41682	Bloomington Drosophila Stock Center/Trangesnic RNAi Project	No
Argk	Ckmt1, Ckmt2, Ckm, Ckb	CKMT1A, CKMT1B, CKMT2, CKM, CKB	41697	Bloomington Drosophila Stock Center/Trangesnic RNAi Project	No
MICU1	Micu1	MICU1	41909	Bloomington Drosophila Stock Center/Trangesnic RNAi Project	No
AcCoAS	Acss2, Acss1	ACSS2, ACSS1	41917	Bloomington Drosophila Stock Center/Trangesnic RNAi Project	No
cpx	Cplx1, Cplx2	CPLX1, CPLX2	42017	Bloomington Drosophila Stock Center/Trangesnic RNAi Project	No
PdfR	Calcr	CALCR	42508	Bloomington Drosophila Stock Center/Trangesnic RNAi Project	No
CrebA	Creb3l1, Creb3l2, Creb3l3, Creb3l4	Creb3L1, Creb3L2, Creb3L3, Creb3L4	42562	Bloomington Drosophila Stock Center/Trangesnic RNAi Project	No
jim	Many genes	ZNF133, 343, 460, 708, 724	42662	Bloomington Drosophila Stock Center/Trangesnic RNAi Project	No
CG11388	Xxylt1	XXYLT1	42940	Bloomington Drosophila Stock Center/Trangesnic RNAi Project	No
Bru3	Celf3, Celf4, Celf5, Celf6	CELF3, CELF4, CELF5, CELF6	43318	Bloomington Drosophila Stock Center/Trangesnic RNAi Project	No
shep	Rbms1, Rbms2, Rbms3	RBMS1, RBMS2, RBMS3	43545	Bloomington Drosophila Stock Center/Trangesnic RNAi Project	No
bsh	Bsx	BSX	43994	Bloomington Drosophila Stock Center/Trangesnic RNAi Project	No
caup	Irx1, Irx2, Irx3, Irx4, Irx5, Irx6	IRX1, IRX2, IRX3, IRX4, IRX5, IRX6	44002	Bloomington Drosophila Stock Center/Trangesnic RNAi Project	No
fd102C	Foxj1	FOXJ1	44045	Bloomington Drosophila Stock Center/Trangesnic RNAi Project	No
Vmat	Slc18a1, Slc18a2	SLC18A1, SLC18A2	44471	Bloomington Drosophila Stock Center/Trangesnic RNAi Project	No
DAT	Slc6a2, Slc6a3	SLC6A2, SLC6A3	50619	Bloomington Drosophila Stock Center/Trangesnic RNAi Project	No
vvl	Pou3f2, Pou3f3, Pou3f4	POU3F2, POU3F3, POU3F4	50657	Bloomington Drosophila Stock Center/Trangesnic RNAi Project	No
Scr	Hoxa5, Hoxb5, Hoxc5	HOXA5, HOXB5, HOXC5	50662	Bloomington Drosophila Stock Center/Trangesnic RNAi Project	No
Octalpha2R	Adra2a, Adra2b, Adra2c	ADRA2a, Adra2b, Adra2c	50678	Bloomington Drosophila Stock Center/Trangesnic RNAi Project	No
Vha68-1	Atp6v1a	ATP6V1A	50726	Bloomington Drosophila Stock Center/Trangesnic RNAi Project	No
Vsx1	Vsx1, Vsx2	VSX1, VSX2	50864	Bloomington Drosophila Stock Center/Trangesnic RNAi Project	No
Fer2	Ferd3l	FERD3L	50971	Bloomington Drosophila Stock Center/Trangesnic RNAi Project	No
CG15803	Mpdz, Patj	MPDZ, PATJ	51449	Bloomington Drosophila Stock Center/Trangesnic RNAi Project	No
Ddc	Ddc	DDC	51462	Bloomington Drosophila Stock Center/Trangesnic RNAi Project	No
ETHR	Trhr	TRHR	51828	Bloomington Drosophila Stock Center/Trangesnic RNAi Project	No
Rdl	Gabrp, Glra4	GABRP, GLRA4	52903	Bloomington Drosophila Stock Center/Trangesnic RNAi Project	No
fne	Elavl2, Elavl1, Elavl3, Elavl4	ELAVL2, ELAVL4, ELAVL1, ELAVL3	53340	Bloomington Drosophila Stock Center/Trangesnic RNAi Project	No
Sh	Kcna1, Kcna2, Kcna3, Kcna4, Kcna5, Kcna6, Kcna7, Kcna10	KCNA1, KCNA2, KCNA3, KCNA4, KCNA5, KCNA6, KCNA7, KCNA10	53347	Bloomington Drosophila Stock Center/Trangesnic RNAi Project	No
GluClalpha	Glra1, Glra2, Glra3, Glra4	GLRA1, GLRA2, GLRA3, GLRA4	53356	Bloomington Drosophila Stock Center/Trangesnic RNAi Project	No
Acn	Acin1	ACIN1	53676	Bloomington Drosophila Stock Center/Trangesnic RNAi Project	No
mt:ATPase6	Atp6	ATP6	55297	Bloomington Drosophila Stock Center/Trangesnic RNAi Project	No
nub	Pou2f1, Pou2f2, Pou2f3	POU2F1, POU2F2, POU2F3	55305	Bloomington Drosophila Stock Center/Trangesnic RNAi Project	No
SLIRP1	Slirp	SLIRP	55374	Bloomington Drosophila Stock Center/Trangesnic RNAi Project	No
heph	Ptbp1, Ptbp2, Ptbp3	PTBP1, PTBP2, PTBP3	55655	Bloomington Drosophila Stock Center/Trangesnic RNAi Project	No
su(f)	Cstf3	CSTF3	55693	Bloomington Drosophila Stock Center/Trangesnic RNAi Project	No
Ddr	Ddr1, Ddr2	DDR1, DDR2	55906	Bloomington Drosophila Stock Center/Trangesnic RNAi Project	No
MCTS1	Mcts1, Mcts2	MCTS1	55920	Bloomington Drosophila Stock Center/Trangesnic RNAi Project	No
Uck	Uck1, Uck2	UCK1, UCK2	57244	Bloomington Drosophila Stock Center/Trangesnic RNAi Project	No
tkv	Bmpr1a, Bmpr1b	BMPR1A, BMPR1B	57303	Bloomington Drosophila Stock Center/Trangesnic RNAi Project	No
Blimp-1	Prdm1	PRDM1	57479	Bloomington Drosophila Stock Center/Trangesnic RNAi Project	Yes (cannot determine stage)
ATPsynC	Atp5g1, Atp5g3, Atp5g2, Gm10175	ATP5MC2, ATP5MC1, ATP5MC3	57705	Bloomington Drosophila Stock Center/Trangesnic RNAi Project	No
Vha100−1	Atp6v0a1, Atp6v0a4, Tcirg1, Atp6v0a2	ATP6V0A1, ATP6V0A4, ATP6V0A2, TCIRG1	57860	Bloomington Drosophila Stock Center/Trangesnic RNAi Project	No
CG8043	Iba57	IBA57	58104	Bloomington Drosophila Stock Center/Trangesnic RNAi Project	No
unc-104	Kif1a, Kif1b, Kif1c	KIF1A, KIF1B, KIF1C	58191	Bloomington Drosophila Stock Center/Trangesnic RNAi Project	No
COX5A	Cox5a	COX5A	58282	Bloomington Drosophila Stock Center/Trangesnic RNAi Project	No
ChAT	Chat	CHAT	60028	Bloomington Drosophila Stock Center/Trangesnic RNAi Project	No
CkIIα-i1	Zbtb11	ZBTB11	60102	Bloomington Drosophila Stock Center/Trangesnic RNAi Project	No
mamo	Btbd18, Dnajc14	BDBD18, DNAJC1	60111	Bloomington Drosophila Stock Center/Trangesnic RNAi Project	Lethal (cannot determine stage)
Sox21b	Sox14, Sox21	SOX14, Sox21	60120	Bloomington Drosophila Stock Center/Trangesnic RNAi Project	No
Mrp4	Abcc4	ABCC4	60136	Bloomington Drosophila Stock Center/Trangesnic RNAi Project	No
nrv3	Atp1b1, Atp1b2, Atp1b3, Atp1b4	ATP1B1, ATP1B2, ATP1B3, ATP1B4	60367	Bloomington Drosophila Stock Center/Trangesnic RNAi Project	No
ND-B12	Ndufb3	NDUFB3	61321	Bloomington Drosophila Stock Center/Trangesnic RNAi Project	No
Rfx	Rfx3, Rfx1, Rfx2	RFX3, RFX1, RFX2	61847	Bloomington Drosophila Stock Center/Trangesnic RNAi Project	No
Rh7	Gpr1	OPN4	62176	Bloomington Drosophila Stock Center/Trangesnic RNAi Project	No
Gapdh1	Gapdh-ps15, Gapdh, Gapdhs	GAPDH, GAPDHS	62212	Bloomington Drosophila Stock Center/Trangesnic RNAi Project	No
Octbeta3R	Htr4	HTR4	62283	Bloomington Drosophila Stock Center/Trangesnic RNAi Project	No
CG42495	Tmem42	TMEM42	62437	Bloomington Drosophila Stock Center/Trangesnic RNAi Project	No
CG10465	Kctd10,13, Tnfaip1	KCTD10,13, TNFAIP1	62529	Bloomington Drosophila Stock Center/Trangesnic RNAi Project	No
Dlg5	Dlg5	DLG5	62854	Bloomington Drosophila Stock Center/Trangesnic RNAi Project	No
COX7C	Cox7c	COX7C	62877	Bloomington Drosophila Stock Center/Trangesnic RNAi Project	No
unc80	Unc80	UNC80	62883	Bloomington Drosophila Stock Center/Trangesnic RNAi Project	Almost completely lethal (0-1 female flies ecclosing per day)
Dhpr	Qdpr	QDPR	64490	Bloomington Drosophila Stock Center/Trangesnic RNAi Project	No
sm	Hnrnpl, Hnrnpll	HNRNPL, HNRNPLL	64524	Bloomington Drosophila Stock Center/Trangesnic RNAi Project	No
mt:ND6	ND6	ND6	64670	Bloomington Drosophila Stock Center/Trangesnic RNAi Project	No
mt:ND1	ND1	ND1	64852	Bloomington Drosophila Stock Center/Trangesnic RNAi Project	No
Cyt−c−p	Cyct, GM10053, Cycs	CYCS	64898	Bloomington Drosophila Stock Center/Trangesnic RNAi Project	No
Tom20	Tomm20	TOMM20	64915	Bloomington Drosophila Stock Center/Trangesnic RNAi Project	No
SoxN	Sox1, Sox2	SOX1, SOX2	64930	Bloomington Drosophila Stock Center/Trangesnic RNAi Project	No
ND-B22	Ndufb9	NDUFB9	65011	Bloomington Drosophila Stock Center/Trangesnic RNAi Project	No
Hasp	Svep1	SVEP1, CR1	65101	Bloomington Drosophila Stock Center/Trangesnic RNAi Project	No
ND−MLRQ	Ndufa4, Ndufa4l2	NDUFA4, NDUFA4L2	65192	Bloomington Drosophila Stock Center/Trangesnic RNAi Project	No
RIC-3	Ric3	RIC3	65211	Bloomington Drosophila Stock Center/Trangesnic RNAi Project	No
mt:ND4	ND3	ND3	65216	Bloomington Drosophila Stock Center/Trangesnic RNAi Project	No
CG5071	Ppie	PPIE	65243	Bloomington Drosophila Stock Center/Trangesnic RNAi Project	No
mirr	Irx1-6	IRX1-6	65877	Bloomington Drosophila Stock Center/Trangesnic RNAi Project	No
Lkr	Pgr15l	BRS3	65934	Bloomington Drosophila Stock Center/Trangesnic RNAi Project	No
nbs	Nbn	NBN	65971	Bloomington Drosophila Stock Center/Trangesnic RNAi Project	No
CG43324	Gng1, Gng2, Gng3, Gng4, Gng5, Gng6, Gng7, Gng8, Gng9, Gng10, Gng11, Gng12	GNG1, GNG2, GNG3, GNG4, GNG5, GNG6, GNG7, GNG8, GNG9, GNG10, GNG11, GNG12	65973	Bloomington Drosophila Stock Center/Trangesnic RNAi Project	Yes (First instar)
CG42540	Stom, stoml1, stoml3	STOM, STOML1, STOML3	65975	Bloomington Drosophila Stock Center/Trangesnic RNAi Project	No
CG14322	Wdr86	ZNF106	66922	Bloomington Drosophila Stock Center/Trangesnic RNAi Project	No
ATPsynbeta	Atp5b	ATP5F1B	67310	Bloomington Drosophila Stock Center/Trangesnic RNAi Project	No
ND-SGDH	Ndufb5	NDUFB5	67311	Bloomington Drosophila Stock Center/Trangesnic RNAi Project	No
ATPsynG	Atp5l	ATP5MG, ATP5MGL	67347	Bloomington Drosophila Stock Center/Trangesnic RNAi Project	No
trv	Tia1, Tial1	TIA1, TIAL1	67770	Bloomington Drosophila Stock Center/Trangesnic RNAi Project	No
levy	Cox6a1, Cox6a2	COX6A1, COX6A2	67789	Bloomington Drosophila Stock Center/Trangesnic RNAi Project	No
ATPsynE	Atp5k	ATP5ME	67826	Bloomington Drosophila Stock Center/Trangesnic RNAi Project	No
fz2	Fzd5, Fzd8	FZD5, FZD8	67863	Bloomington Drosophila Stock Center/Trangesnic RNAi Project	No
sv	Pax2, Pax5, Pax8	PAX2, PAX5, PAX8	67973	Bloomington Drosophila Stock Center/Trangesnic RNAi Project	No
mt:ND3	ND3	ND3	77153	Bloomington Drosophila Stock Center/Trangesnic RNAi Project	No
mt:ND2	ND2	ND2	77154	Bloomington Drosophila Stock Center/Trangesnic RNAi Project	No
mt:Cyt−b	CYTB	CYTB	77157	Bloomington Drosophila Stock Center/Trangesnic RNAi Project	No
mt:ND5	ND5	ND5	77336	Bloomington Drosophila Stock Center/Trangesnic RNAi Project	No
mt:Col	COX1	COX1	77350	Bloomington Drosophila Stock Center/Trangesnic RNAi Project	No
unc-13	Unc13a, Unc13b, Unc13c	UNC13A, UNC13B, UNC13C	77360	Bloomington Drosophila Stock Center/Trangesnic RNAi Project	No
nAchRalpha5	Chrna7	CHRNA7, CHRFAM7A	77418	Bloomington Drosophila Stock Center/Trangesnic RNAi Project	No
spri	Rin2, Rin3, Rin1	RIN2, RIN3, HsapRIN1	80367	Bloomington Drosophila Stock Center/Trangesnic RNAi Project	No
VAChT	Slc18a3	SLC18a3	80435	Bloomington Drosophila Stock Center/Trangesnic RNAi Project	No
Sap47	Syap1	SYAP1	83715	Bloomington Drosophila Stock Center/Trangesnic RNAi Project	No
unpg	Gbx1, Gbx2	GBX1, GBX2	100301	Vienna Drosophila Resource Center/KK	No
lab	Hoxa1, Hoxb1, Hoxd1	HOXA1, HOXB1, HOXD1	100311	Vienna Drosophila Resource Center/KK	No
Dif	Rela, Relb, Rel	RELA, RELB, REL	100537	Vienna Drosophila Resource Center/KK	No
Syt1	Syt1, Syt2	SYT1, Syt2	100608	Vienna Drosophila Resource Center/KK	No
ATPsyndelta	Atp5d	ATP5F1D	100621	Vienna Drosophila Resource Center/KK	No
svp	Nr2f1, Nr2f2	NR2F1, NR2F2	100762	Vienna Drosophila Resource Center/KK	No
Dll	Dlx1, Dlx4, Dlx6	DLX1, DLX6, DLX4	101750	Vienna Drosophila Resource Center/KK	No
CG15535	Ccdc59	CCDC59	101904	Vienna Drosophila Resource Center/KK	No
cni	Cnih1, Cnih2, Cnih3, Cnih4	CNIH1, CNIH2, CNIH3, CNIH4	102019	Vienna Drosophila Resource Center/KK	No
Tsp86D	Tspan33	TSPAN33	102046	Vienna Drosophila Resource Center/KK	No
Pal2	Pam	PAM	102238	Vienna Drosophila Resource Center/KK	No
Dbx	Dbx1, Dbx2	DBX1, DBX2	102396	Vienna Drosophila Resource Center/KK	No
CG33260	Tsen34	TSEN34	102448	Vienna Drosophila Resource Center/KK	No
AP-2mu	AP2m1	AP2M1	103390	Vienna Drosophila Resource Center/KK	No
ttm50	Timm50	TIMM50	103638	Vienna Drosophila Resource Center/KK	No
PK2-R1	Nmur1, Nmur2	NMUR1, NMUR2	103822	Vienna Drosophila Resource Center/KK	No
hbn	Esx1, Rhoxf2, Rhoxf2b	ESX1, RHOXF2, RHOXF2B	103979	Vienna Drosophila Resource Center/KK	No
nSyb	Vamp1, Vamp2	VAMP1, VAMP2	104531	Vienna Drosophila Resource Center/KK	No
side-VIII	Nphs1	NPHS1	104814	Vienna Drosophila Resource Center/KK	No
MtnA	Mt1, Mt2, Mt3, Mt4	MT1, MT2, MT3, MT4	105011	Vienna Drosophila Resource Center/KK	No
ATP6AP2	Atp6ap2	ATP6AP2	105281	Vienna Drosophila Resource Center/KK	No
rk	Lgr4, Lgr5, Lgr6	LGR4, LGR5, LGR6	105360	Vienna Drosophila Resource Center/KK	No
Ace	Ache, Bche	ACHE, BCHE	105432	Vienna Drosophila Resource Center/KK	No
mbl	Mbnl1, Mbnl2, Mbnl3	MBNL1, MBNL2, MBNL3	105486	Vienna Drosophila Resource Center/KK	No
chrb	Ddit4l	DDIT4L	105757	Vienna Drosophila Resource Center/KK	No
Nrt	Ces2a-h	CES2, ACHE	106080	Vienna Drosophila Resource Center/KK	No
CG15537	Crhbp	CRHBP	106332	Vienna Drosophila Resource Center/KK	No
CG32532	Prop1	PROP1	106534	Vienna Drosophila Resource Center/KK	No
nAchRbeta1	Chrnb1	CHRNB1	106570	Vienna Drosophila Resource Center/KK	No
ATPsynB	Atp5f1	ATP5BP	106758	Vienna Drosophila Resource Center/KK	No
eEF2	Eef2	EEF2	107268	Vienna Drosophila Resource Center/KK	Yes (Multiple stages)
CG10147	Maz	MAZ	107867	Vienna Drosophila Resource Center/KK	No
CG4587	Cacna2d3, Cacna2d4	CACNA2D3, CACNA2D4	108150	Vienna Drosophila Resource Center/KK	No
CG33639	Gpr139, Gpr142	GPR139, GPR142	108753	Vienna Drosophila Resource Center/KK	No
CG7382	Timm21	TIMM21	108931	Vienna Drosophila Resource Center/KK	No
COX4	Cox4i1, Cox4i2	COX4I1, COX4I2	109338	Vienna Drosophila Resource Center/KK	No
Lasp	Lasp1	LASP1	109416	Vienna Drosophila Resource Center/KK	No
ATPsynF	Atp5j2	ATP5MF	109985	Vienna Drosophila Resource Center/KK	No
Vha36-1	Atp6v1d	ATP6V1D	110078	Vienna Drosophila Resource Center/KK	Yes (Cannot determine stage)
Vha14−1	Atp6v1f	ATP6V1F	110160	Vienna Drosophila Resource Center/KK	No
CG13654	Tmem8b, Tmem8	TMEM8B, TMEM8A, MYMK	110349	Vienna Drosophila Resource Center/KK	No

### Sheet: VDRC KK Control Lines
Genotype	Vienna Drosophila Resource Center Stock Number
w1118	60000
VIE-260B (Landing site control)	60100
40D-UAS (Landing site control)	60101

### Sheet: DE Genes Removed Before Testing
Fly Genes Candidates without Mammalian Orthologs	Fly Genes Candidates without Bloomington Drosophila Stock Center Valium 20 or Vienna Drosophila Resource Center KK RNAi Lines
beat-IIIa	CG31211
CG11317	CG31814
CG12594	CG42306
CG13408	Frq2
CG14044	SafB
CG14459	sun
CG2269	Tim17b
CG32017
CG34155
CG43861
CG6329
lncRNA:CR34335
lncRNA:CR40469
lncRNA:CR42862
lncRNA:CR45223
lncRNA:CR45312
lncRNA:HSRomega
lncRNA:noe
Ms
mt:lrRNA
pre−mod(mdg4)−T
TE-BS
