## Supplementary material for "Sexually dimorphic mechanisms of VGLUT-mediated protection from dopaminergic neurodegeneration": Table S5

### Sheet: THGAL4xUASRNAi Paraquat Screen
Candidate UAS>RNAi (Driven by TH>GAL4)	Male Vehicle			Male Paraquat			Female Vehicle			Female Paraquat				Control Lines and dVGLUT-RNAi	Male Vehicle			Male Paraquat			Female Vehicle			Female Paraquat
	Mean	SEM	N	Mean	SEM	N	Mean	SEM	N	Mean	SEM	N			Mean	SEM	N	Mean	SEM	N	Mean	SEM	N	Mean	SEM	N
mt:CoIII	1527.6	118.345	16	1630.1	127.16	17	785.635	64.4376	21	873.032	43.806	21		TH>GAL4/UAS>dVGLUT-RNAi	2035.12	146.259	16	1600.2	95.0113	15	1194.62	78.1705	16	1104.71	114.555	16
plc21C	1581.89	77.8636	15	1498.38	105.987	16	1031.51	107.519	15	877.021	69.0841	16
ham	1395.1	151.658	17	1151.44	112.529	18	701.333	48.5637	16	548.078	54.7534	17		Bloomington Drosophila Stock Center Control Lines
Spred	1376.02	125.638	15	1207.15	63.6547	18	894.688	56.7798	16	652	54.632	16		w1118	1417.44	134.997	21	1431.71	125.429	16	1189.15	111.421	20	1218.57	118.867	17
shg	1396.21	128.823	15	768.972	112.02	12	604.778	57.4022	18	248.455	54.8991	11		TH>GAL4/w1118	1266.72	78.9075	33	1179.08	108.836	21	815.067	105.621	15	808.188	110.214	16
Atpalpha	1558.71	126.235	17	1367.78	156.304	15	925.039	109.682	17	890.083	103.18	16		UAS>dVGLUT-RNAi/w1118	2105.96	206.963	17	1782.96	162.858	16	1214.69	96.0519	17	1033.08	99.0162	17
CG10077	1039.9	87.4319	16	1012.36	113.607	15	718.458	64.6873	16	495.843	39.6247	17		TH>GAL4/UAS>Luciferase	1856.22	129.101	30	1507.22	75.6835	26	931.137	89.5514	17	903.262	78.8112	14
CG44153	1289.88	95.501	17	1200.55	98.0985	17	771.882	57.0929	17	650.444	41.3484	15		TH>GAL4/UAS>LexA-RNAi	1439.85	77.8119	33	1180.72	59.2219	29	798.256	58.5802	26	678.778	42.2596	24
trh	1661.2	94.0295	23	1284.71	54.8361	22	994.467	67.8675	20	736.9	72.7082	20
Pgk	2405.02	127.77	17	1537.19	114.166	18	1065.31	86.0812	15	894.067	90.9519	15		Vienna Drosophila Stock Center Control Lines
cype	1396.9	124.648	16	893.5	103.138	16	1021.06	61.1039	17	581.294	77.2686	17		w1118	1882.54	133.475	23	1355.8	79.7014	23	1111.14	105.625	17	881.978	107.542	15
scro	1241.96	92.4489	23	854.875	76.874	16	633.182	42.6914	22	403.984	49.1685	21		TH>GAL4/w1118	1783.04	150.331	16	1589.82	119.659	15	1866.07	94.4067	18	1496.71	84.9292	16
oc	2108.65	159.563	16	1492.11	110.98	15	1130.36	104.003	15	636.489	62.3854	15		UAS>dVGLUT-RNAi/w1118	1650.94	66.7702	26	1488.27	81.7247	22	1254.91	71.482	26	975.583	42.7138	28
Ggamma30A	1078.56	90.9304	16	904.111	65.7352	18	581.49	37.2604	17	492.143	33.2396	14		TH>GAL4/VIE-260B (Landing Site Control)	1626.77	103.533	22	1500.27	104.191	22	1470.03	108.291	21	1017.17	81.5215	21
dome	875.729	51.7538	16	544.646	49.0314	16	824.812	58.0399	16	719.479	37.4818	16		TH>GAL4/40D-UAS (Landing Site Control)	1579.62	118.02	16	747.471	78.753	17	1502.55	109.34	17	1097.63	105.144	17
Kr	1353	115.693	15	1167.35	131.734	17	732.056	49.8353	18	668.745	45.5976	17
D	1496.63	125.719	17	1464.39	84.1019	17	851.235	76.3103	17	483.854	46.7963	16
Octbeta2R	1859.24	137.188	17	1503.87	126.617	18	768.646	62.4487	16	383.178	28.4642	15
MYPT-75D	2101.1	162.898	16	1842.84	143.865	17	997.917	82.2564	16	661.042	52.8739	16
mGluR	1128.59	107.935	17	1119.84	107.352	17	827.771	48.0402	16	709	48.7831	15
Rab27	1393.28	67.4656	24	1363.38	109.016	23	786.846	41.5545	26	659.787	42.7939	25
Sp1	1906.67	101.747	16	1687.54	175.44	16	596.542	32.0075	16	383.538	64.1823	13
E2f1	1328.77	128.914	16	1178.43	107.914	14	617.804	39.4434	17	536.608	45.2153	17
sesB	1172.03	68.7942	17	896.647	83.9492	17	818.098	91.5407	17	582.49	62.1324	17
E2f2	1887.51	148.946	17	1129.58	118.428	16	783.51	41.3377	17	594	56.2906	16
ND-B17.2	1463.02	144.727	15	1316.65	75.5686	18	667.353	52.0486	17	572.815	60.0252	18
ND-ACP	413.125	47.2329	16	341.222	66.8338	3	370.204	37.9728	18	101.528	9.22707	12
CycJ	1767.89	147.685	18	1230.49	125.616	17	936.905	65.0589	14	592.375	37.9256	16
Vha13	1329.55	88.2824	17	827.604	65.8072	16	679.941	67.3203	17	507.438	58.5357	16
pum	1765.76	214.492	17	1490.79	138.183	16	763.451	51.865	17	729.627	70.8138	17
mtd	1175.56	66.0292	16	1142.29	62.8053	17	689.259	34.7798	18	457.667	38.5635	16
VhaAC45	605.349	75.693	11	608.778	110.045	9	761.222	58.6374	18	443	45.0745	19
meigo	1451.92	121.801	16	1386.93	90.9005	15	1074.2	87.8141	17	734.25	83.482	16
Pvf3	1711.17	156.471	16	1372.12	111.455	17	660.595	62.3789	14	586.738	76.7279	14
dj−1beta	1941.95	152.62	20	1251.51	96.3761	21	1056.69	97.291	15	706.438	39.2737	16
Appl	1245.53	90.1731	20	968.067	95.2044	15	672.646	51.3268	16	471.5	38.1027	16
Ca-alpha1T	1710.94	68.4906	17	1362	113.828	16	729.725	59.4425	17	616.961	44.4552	17
Vha55	1418.31	114.164	17	1401.02	113.72	15	780.843	54.3977	17	616.529	53.1604	17
VhaSFD	1484.31	105.475	14	1081.81	136.552	14	634.956	26.7872	15	538.822	58.8295	15
btsz	1132.33	79.1904	16	1076.51	61.6749	15	722.259	55.798	18	686.542	39.8937	16
TfAP-2	1718.61	145.254	18	1699.33	150.003	15	1102.61	76.0526	17	809.157	76.5988	17
Vha16-1	968.392	85.8123	17	697.833	54.7054	14	692.562	59.1008	16	547.074	32.7196	18
ap	1374.17	111.079	16	1246.58	82.8588	16	701.756	50.5877	15	559.938	17.7139	16
Ets65A	1155.38	107.014	15	1037.33	71.007	14	980.25	79.2502	16	651.083	63.5818	16
Argk	2435.15	201.113	16	1683.38	228.144	13	983.733	79.5327	15	658.333	62.8315	15
MICU1	1502.56	110.3	15	1329.69	98.8575	15	957.292	81.3199	16	678.314	47.0704	17
AcCoAS	1500.85	125.561	16	1071.48	92.5177	16	789.902	48.7668	17	667.98	52.0853	17
cpx	1759.47	132.102	17	1392.84	53.2075	15	764	53.0175	16	456.789	52.6159	19
PdfR	1907.21	114.833	16	1281.33	102.416	16	884.688	48.4378	16	786.667	86.9888	15
CrebA	1230.43	88.478	14	1045.71	88.4051	14	713.771	62.2936	16	699.039	48.2285	17
jim	1177.54	99.1966	19	1091.58	59.8333	16	858.174	53.4341	23	699.111	56.0515	21
CG11388	1949.69	87.9254	16	1348.09	111.407	15	910.167	126.514	14	665.244	68.8686	15
Bru3	1360.1	89.2906	16	1463.67	75.7365	17	601.375	44.6436	16	550.981	47.7926	18
shep	1259.77	95.5904	16	900.146	90.9177	16	561.417	33.5322	16	546.833	32.3095	16
bsh	1293.65	119.7	16	1291.15	85.4238	16	667.917	49.9505	16	593.604	57.1145	16
caup	1707.62	117.663	13	1845.58	150.094	16	1084.46	83.0602	16	830.667	68.0566	17
fd102C	1179.15	117.38	16	806.118	96.251	17	747.902	45.9293	17	537.167	48.1874	16
Vmat	921.451	130.989	17	615.844	58.1863	15	574.706	42.2683	17	511.375	55.0228	16
DAT	2107.9	123.515	17	1833.35	180.973	17	886.689	61.1796	15	561.229	30.3969	16
vvl	1333.14	107.485	17	1090.9	96.0673	16	664.083	33.5803	16	542.511	51.8312	15
Scr	1898.3	118.837	19	1379.55	125.132	17	807.922	68.6857	17	657.451	42.224	17
Octalpha2R	1571.45	166.586	17	1357.75	114.917	16	710.882	48.8894	17	600.81	32.6145	14
Vha68-1	1628.78	183.646	15	1220	56.9381	16	1074.12	76.027	16	715.881	37.152	14
Vsx1	1757.94	192.76	17	1648.37	111.194	17	905.479	56.3788	16	802.229	66.9299	16
Fer2	1471.47	119.875	17	1259.98	95.9974	15	844.216	49.4056	17	783.833	61.6678	16
CG15803	1662.54	108.995	16	1266.73	156.265	16	902.176	57.3712	17	627	42.6936	18
Ddc	2044.55	95.754	17	1364.27	144.087	17	801.111	30.0309	15	647.208	58.5191	16
ETHR	1363.08	130.301	16	1220.73	112.686	16	808.926	95.8915	18	600.683	53.3393	21
Rdl	1696.38	96.4	16	1244.2	90.3369	15	771.104	73.0767	16	527.479	48.0277	16
fne	1073.38	63.8545	16	940.098	84.4892	17	683.381	72.4974	14	555.644	57.6302	15
Sh	1285.59	94.9906	18	926.685	51.735	18	636.471	45.4203	17	558.926	53.8388	18
GluClalpha	1449.6	71.6699	16	1322.73	92.4187	15	750.044	27.5583	15	555.961	46.368	17
Acn	1716.71	85.3568	23	1277.74	100.078	22	839.683	37.4819	21	668.133	52.0878	20
mt:ATPase6	1336.49	132.226	17	1125.64	99.175	14	807.667	53.1453	17	572.725	49.1347	17
nub	1265.56	105.123	15	1101.87	79.835	16	913.706	40.5232	17	711.529	47.0574	17
SLIRP1	1048.36	77.9741	15	922.476	89.071	14	673.5	69.5512	16	427.044	39.6091	15
heph	1480.38	139.611	15	1316.88	119.771	16	787.875	64.9505	16	698.729	61.0028	16
su(f)	1138.67	100.89	17	895.644	128.965	15	706.792	64.194	16	557.978	60.527	15
Ddr	1596.4	112.272	19	872.844	119.242	15	608.351	38.1417	19	578.444	65.067	18
MCTS1	1387.19	100.801	21	1130.7	67.0235	19	872.702	72.6343	19	721.222	54.485	21
Uck	1123.92	111.942	16	830.647	65.7066	17	631.312	56.2278	16	547.078	49.3645	17
tkv	1688.22	124.403	15	1442.94	115.419	17	773.556	56.717	15	596.625	60.4998	16
ATPsynC	1465.75	108.572	16	1479.58	87.6528	15	745.917	65.8169	16	681.111	76.4601	15
Vha100−1	917.452	96.6922	14	716.643	49.5895	14	723.471	69.0747	17	580.146	52.3052	16
CG8043	1598.69	98.6048	16	1380.27	99.5736	16	845.745	56.3729	17	666.647	50.2102	17
unc-104	1325.14	77.297	14	937.381	90.4326	14	707.933	66.8167	15	422.244	38.176	15
COX5A	2009.77	115.33	16	1748.78	143.448	17	990.378	111.798	15	839.524	78.8359	14
ChAT	1063.93	55.5024	24	1234.23	50.9995	22	651.136	49.5343	22	481.45	39.1246	20
CkIIα-i1	1391.59	117.645	21	911.246	89.7719	19	811.549	70.611	17	534.217	37.2623	20
Sox21b	1786.99	146.366	29	1227.87	101.268	21	778.717	43.1159	20	611.368	52.4452	19
Mrp4	1717.33	122.283	16	1203.1	128.204	17	855.562	76.2225	16	687.167	60.875	16
nrv3	1649.29	88.3278	21	1528.44	113.736	13	1078.51	133.248	17	969.667	97.9653	12
ND-B12	1339.38	108.938	16	1555.4	143.431	15	923.383	43.6543	20	739.737	49.1031	19
Rfx	1345.45	96.0756	17	1300.26	104.379	13	629.29	33.0087	23	750.476	67.3827	21
Rh7	1543.81	126.124	23	1264.4	95.9028	21	658.889	40.4914	21	701.841	49.9156	21
Gapdh1	1600.82	85.6576	15	1557.11	102.85	18	1019.39	56.5623	18	717.187	64.4658	16
Octbeta3R	1561.93	102.816	14	1357.75	144.767	12	938.289	73.996	15	913.815	81.2671	18
CG42495	1198.77	91.9427	16	1191.67	137.813	14	856.987	65.9695	25	790.711	49.6493	30
CG10465	2232.05	159.255	20	1976.37	86.5519	17	1091.32	66.7283	29	844.456	71.282	19
Dlg5	1429.37	103.848	20	1430.93	82.5638	19	844.015	66.1373	22	638.773	45.2372	22
COX7C	1381.16	101.557	15	1430.79	110.439	14	770.922	51.815	17	706.852	42.8697	18
Dhpr	1346.83	84.9814	25	911.794	58.4938	21	697.985	58.8905	22	531	41.39	20
sm	1334.8	74.1206	17	1109.44	99.0824	15	748.254	49.8695	21	791.296	60.8441	18
mt:ND6	1227.93	66.5446	38	1098.47	62.057	37	721	29.4207	31	582.774	42.6861	28
mt:ND1	1366.65	73.4718	22	1121.24	107.439	18	665.619	47.677	21	710.65	50.7293	20
Cyt−c−p	1594.16	145.021	17	1274.62	93.7062	15	801.896	75.1282	16	681.833	70.8601	16
Tom20	1076.52	104.14	18	537.542	84.8516	8	532.642	33.6642	40	306.385	28.5681	26
SoxN	1569.48	158.29	16	1255.6	109.56	15	1028.79	81.8788	16	699.812	45.3248	16
ND-B22	1358.28	69.177	20	1627.76	165.191	15	640.381	41.2522	21	654.258	54.7101	22
Hasp	1758.11	107.817	18	1514.59	81.7594	17	1095.57	63.675	21	927.895	77.3746	19
ND−MLRQ	1425.29	121.54	17	1333.82	90.0031	19	801.316	57.2735	19	618.574	46.8453	18
RIC-3	1352.2	104.856	17	1372.69	128.152	18	562.373	46.6301	17	514.078	50.8588	17
mt:ND4	1371.74	76.3125	18	1317.91	84.668	18	729.093	75.8322	18	713.31	60.6238	14
CG5071	1357.02	106.542	16	1275.87	81.4932	15	546.667	38.2089	19	564.159	45.7931	21
mirr	1775.46	114.549	30	779.026	133.46	13	610.26	41.9428	32	542.552	53.8335	32
Lkr	1443.8	154.728	17	1291.89	92.9721	19	708.982	48.025	19	587.15	50.481	20
nbs	1407.92	92.0928	28	1197.4	62.3437	27	699.778	90.7757	18	626.417	59.3736	12
CG42540	1677.93	125.464	25	1348.46	109.765	26	857.889	58.3657	27	621.402	40.2315	29
CG14322	1472.54	123.669	18	1274.07	74.1819	19	658.063	45.7929	21	734	61.0736	19
ATPsynbeta	1558.25	90.8718	17	1015.44	71.0735	18	619.759	42.3629	18	568.842	33.5323	19
ND−SGDH	825.641	99.9466	13	769.033	120.586	10	527.267	48.6067	20	621.911	44.5075	15
ATPsynG	1172.41	92.2782	17	1133.71	61.308	16	656.604	46.628	16	589.627	44.6412	17
trv	1818.16	165.231	17	1426.98	101.765	15	901.05	55.0694	20	754.148	41.4271	18
levy	1589.65	104.673	21	1350.1	91.9005	21	817.778	64.8855	21	815.614	53.3907	19
ATPsynE	1088.93	138.125	5	709.667	253.255	3	548.909	35.5533	22	390.264	48.5603	24
fz2	1280.28	101.814	25	1077.41	74.4604	25	773.458	52.3787	24	584.917	54.9007	24
sv	1716.25	126.942	20	1014.45	105.109	17	749.883	65.9831	20	592.083	38.2433	20
mt:ND3	1413.2	108.29	17	1268.18	99.3448	17	585.529	45.3414	17	571.956	46.503	15
mt:ND2	1806.25	103.444	25	1317.9	95.5138	23	867.056	46.9768	24	843.986	32.9208	23
mt:Cyt−b	1061.04	88.0999	27	1009.86	80.8873	27	885.494	52.7557	27	635.707	41.6073	25
mt:ND5	1684.8	161.967	15	1662.87	163.276	16	883.807	63.2571	19	725.236	47.7612	24
mt:Col	1775.15	133.077	24	1387.72	77.8892	20	807.722	41.857	30	735.278	45.8059	24
unc-13	859.222	101.783	18	826.537	58.2858	18	440.51	51.9996	17	482.608	49.2322	17
nAchRalpha5	1047.75	61.592	19	1142.93	93.6418	20	590.483	42.2792	20	506.117	43.0708	20
spri	1314.85	91.0544	18	1218.73	86.0373	15	641.312	48.2751	16	557.476	55.7413	14
VAChT	1735.75	118.895	20	1510.38	94.234	21	988.15	68.8992	20	753.632	57.673	19
Sap47	1400.56	116.442	21	1293.97	88.8824	24	979.333	94.1561	18	1070.49	58.6644	21
unpg	862.983	70.9946	20	796	63.3646	18	1201.74	105.176	18	998	83.2084	17
lab	1533.4	136.09	16	1095.04	101.328	17	1336.61	120.418	17	892.567	69.7208	20
Dif	1502.71	111.633	21	1254.67	69.7337	20	1526.82	77.5556	22	995.333	91.2964	18
Syt1	1060.7	74.654	20	987.059	56.0369	17	1128.08	77.7099	21	894.137	85.6604	17
ATPsyndelta	780.917	73.6118	20	276.714	38.7476	7	873.603	94.3254	21	343.091	29.08	22
svp	1279.07	72.9903	14	778.771	86.0703	16	1251.72	81.0455	25	836.343	50.6563	34
Dll	1227.2	82.1986	17	1214.26	92.1287	19	1498.86	126.829	19	770.396	67.4635	16
CG15535	1323.48	87.705	14	966.578	64.8409	15	1079.82	93.5434	15	895.978	95.7106	15
cni	1173.26	94.4015	24	969.894	77.656	22	1015.68	90.1734	20	788.301	58.9188	31
Tsp86D	1048.06	47.7218	16	860.267	49.1819	15	972.471	70.4241	17	1065.52	77.0008	16
Pal2	1236.85	74.2264	18	1010.51	78.9298	17	1338.35	75.2413	16	1001.5	77.1724	16
Dbx	929.039	53.2165	17	1035.4	84.7083	16	1206.94	95.822	16	1049.19	81.7908	18
CG33260	1226.87	73.6278	18	907.956	66.604	15	1115.29	97.5936	16	858.333	112.13	16
AP-2mu	1194.1	103.935	17	1121.76	66.4964	15	1272.24	44.4783	17	952.51	72.9747	17
ttm50	1244.27	50.7363	20	1100.37	62.308	19	991.242	37.8921	22	768.117	53.4237	20
PK2-R1	1392.97	67.0403	29	1127.05	58.6651	26	1071.71	58.7058	33	750.618	46.8243	34
hbn	1006.18	43.348	20	757.648	72.1957	18	928.873	44.7101	21	725.762	59.7869	21
nSyb	696.204	48.032	18	941.426	74.1117	18	788.889	51.3589	18	656.685	61.705	18
side-VIII	1041.09	95.0228	18	956.294	67.3335	17	1499.14	96.9289	19	855.529	61.7085	17
MtnA	1233.1	97.0172	17	1076.33	68.2664	15	1311.31	72.1297	18	932.8	65.2953	15
ATP6AP2	959.111	61.3869	18	874	54.0436	17	1119.48	81.124	18	839.039	77.8304	17
rk	1152.9	63.234	16	909.458	62.7577	16	1213.29	76.6642	16	995.6	99.5567	15
Ace	1033.81	66.8339	19	961.549	82.1441	17	1225.35	60.9125	21	978.509	87.9855	19
mbl	1198.5	146.901	16	1277.51	99.6711	19	1587.98	80.5601	17	1144.44	126.703	19
chrb	1291.33	101.074	17	920.949	30.078	13	1128.63	98.8557	17	816.804	101.045	17
Nrt	1695.85	156.913	16	1257.04	95.2283	16	1858.35	178.994	16	1406.71	179.445	15
CG15537	1292	70.5123	19	1021.75	78.9377	19	1156.65	70.2509	26	998.884	53.9112	23
CG32532	1578.1	102.44	16	1172.29	35.4125	16	1443.42	99.9961	16	1107.79	144.594	16
nAchRbeta1	1213.27	105.832	17	887.37	77.4515	18	1278.94	88.0963	21	1078.22	82.5846	21
ATPsynB	727.47	76.1637	22	266.706	28.7203	17	1268.98	108.95	20	465.737	61.5006	19
CG10147	1454.7	76.5658	22	1281.83	165.902	12	888.449	35.9376	23	721.783	54.6287	23
CG4587	1181.73	104.485	17	1102.37	63.5516	17	1500.69	152.985	16	1022.71	106.233	14
CG33639	1134.98	111.951	18	937.458	73.2232	16	1435.85	85.099	18	1048.13	97.756	18
CG7382	1440.93	86.5525	14	1076.24	70.9744	14	1879.53	166.312	17	1563.71	174.166	16
COX4	1283.89	82.13	15	956.564	93.5306	13	1773.16	125.139	15	1316.33	134.97	15
Lasp	1287.4	95.1597	16	1106.1	84.2132	17	1114.21	77.9999	14	973.822	76.9302	15
ATPsynF	1228.56	99.7458	18	1040.31	88.0917	16	1615.02	188.833	18	1086.42	84.3094	16
Vha14−1	1372.95	74.9773	21	1165.6	44.4978	19	1253.57	91.175	20	826	47.8706	19
CG13654	1388.89	118.774	18	1190.17	72.6061	20	1615.28	49.8269	19	1312.95	56.8294	20

### Sheet: THGAL4,UAS-aSynxUAS-RNAi Screen
Candidate UAS>RNAi Line (Driven by TH>GAL4)	Male UAS>𝛂Syn-A53T			Female UAS>𝛂Syn-A53T				Control Lines and dVGLUT-RNAi	Male UAS>𝛂Syn-A53T			Female UAS>𝛂Syn-A53T
	Mean	SEM	N	Mean	SEM	N			Mean	SEM	N	Mean	SEM	N
Argk	2042.48	128.888	32	779.826	32.8136	23		TH>GAL4/UAS>dVGLUT-RNAi	1942.48	96.525	32	1401.59	83.1984	17
Ddr	1845.07	128.167	18	616.744	27.2202	26
CG11388	1757.76	123.462	25	879.429	39.5774	21		Bloomington Drosophila Stock Center Control Lines
trh	1735.82	111.238	38	834.759	41.4553	18		TH>GAL4/UAS>𝛂Syn-A53T (Non-recombined)	1502.47	53.5748	26	746.962	30.324	26
CG42540	1728.39	123.815	22	824.13	40.9921	18		TH>GAL4/w1118	1504.4	99.6566	27	1143.79	60.9293	24
dj−1beta	1637.56	129.898	24	776.621	57.4812	22		TH>GAL4/UAS>Luciferase	1514.88	105.43	20	651.3	41.7706	20
mirr	1558.67	152.312	21	740.685	51.2808	18		TH>GAL4/UAS>LexA-RNAi	1343.07	92.697	25	569.282	34.4424	13
scro	1536.47	99.4328	17	810.589	37.0198	30
Octbeta2R	1532.86	98.8159	23	716.465	38.65	38		Vienna Drosophila Stock Center Control Lines
lab	1493.44	133.04	19	927.244	70.8532	15		TH-GAL4/w1118	2356.06	155.61	18	1542.83	65.9691	18
CkIIα-i1	1457.76	95.6614	30	692.02	34.2554	34		TH>GAL4/VIE-260B (Landing Site Control)	1286.72	78.7382	39	989.759	44.0029	36
Dll	1428.92	113.928	16	918.154	79.3054	13		TH>GAL4/40D-UAS (Landing Site Control)	1294.54	103.56	18	773.489	51.1359	15
caup	1377.91	83.4792	33	759.833	38.8797	36
D	1347.19	114.63	21	692.65	22.7033	39
Vha68-1	1330.62	75.9154	26	715.107	38.5061	25
oc	1304.36	74.9569	23	800.899	43.6862	23
CycJ	1303.07	74.9813	27	691.686	27.718	35
ND-B12	1287.13	57.8158	18	688.608	31.5548	17
mt:ND2	1268.67	100.994	24	673.067	46.3524	20
cype	1264.08	150.595	13	836.433	68.0949	20
mt:Cyt−b	1261.59	115.057	22	730.296	72.1578	18
CG15803	1222.4	61.7595	24	651.289	27.5212	30
mtd	1167.78	84.4053	18	693.632	37.821	29
mbl	1164.92	93.5565	21	1144.84	74.4704	19
ChAT	1126.03	87.7101	22	695.261	32.2328	23
Nrt	1123.78	65.5794	18	973.632	53.4957	19
svp	1117.06	78.4881	35	1018.28	44.6534	27
Tsp86D	1095.5	94.2087	16	1005.48	66.8301	22
nSyb	1076.53	90.1558	17	1046.6	79.6192	14
shg	960.813	111.769	16	556.81	40.4138	21
ATPsynB	764.639	99.0938	12	996.395	73.8545	27
ATPsyndelta	582.4	37.5091	20	675.833	58.782	22
Tom20	580.861	60.0377	12	474.872	60.5772	13

### Sheet: Paraquat Screen Stats
Paraquat Hits (Male and Female)								Paraquat Sex Difference Hits							Paraquat Hits (Male and Female) post-correction						Paraquat Sex Difference Hits post-correction
Gene	Male FDR q	Male P-value (Fisher's)	Female FDR q	Female P-value (Fisher's)	Drosophila RNAseq Results	Gene/Ortholog Notes		Gene	FDR q	Sex Dif. P-value (Fisher's)	Drosophila RNAseq Results	Gene/Ortholog Notes			Gene	Male FDR q	Male P-value (Fisher's)	Female FDR q	Female P-value (Fisher's)		Gene	FDR q	Sex Dif. P-value (Fisher's)
dj-1beta	2.1e-05	1e-06	0.003769	0.000782	Downregulated in VGLUT+ DA neurons	Implicated in regulation of oxidative stress and integrity of mitochondrial ER-contacts (Taira et al., 2004; Liu et al., 2019). Pathogenic mutations in the human ortholog of dj-1beta, DJ-1, cause early-onset familial form of PD (Bonifati et al., 2003; Hague et al., 2003)		nSyb	1.2e-05	1e-06	Downregulated in VGLUT+ DA neurons	Encodes neuronal synaptobrevin, a vesicular SNARE necessary for vesicle fusion. Directly interacts with PD-associated genes, higher expression in PD samples (Lin et al., 2021), differentially expressed in both PD-protected and PD-vulnerable DA neuron subtypes (Kamath et al., 2022)			dj-1beta	2.1e-05	1e-06	0.007137	0.000964		mirr	0.000281	3e-06
Argk	9.4e-05	5e-06	0.006292	0.002126	Downregulated in VGLUT+ DA neurons	Substrate for Parkin (Morato Torres et al., 2020), decreased in PD patient serum (Xu et al., 2019) and PD DA neurons (Lee et al., 2023), downregulated in rat VTA DA-only neurons (subcluster 5) compared to other neuron types (Phillips et al., 2022), downregulated in SNc neurons after paraquat+maneb treatment (Khan et al., 2022), differentially expressed in periaqueductal gray (VT-DAT-high) DA neur…		Dll	0.000107	1e-06	Downregulated in VGLUT+ DA neurons	Controls induction and maintenance of terminal DAergic fate (Doitsidou et al., 2013), regulates development and function of hypothalamic DA neurons (Yee et al., 2009).			Argk	9.4e-05	5e-06	0.011397	0.00254		ChAT	0.000281	3e-06
oc	0.001168	9.9e-05	4.6e-05	3e-06	Downregulated in VGLUT+ DA neurons	Encodes a transcriptional regulator responsible for DA neuron development and survival (Di Giovannantonio et al., 2013; Di Salvio et al., 2010), downregulated in early PD DA neurons (Tiklova et al., 2021), differentially expressed in DA neuron subtypes protected from PD (Kamath et al., 2022), expressed during mouse DA neuron development (La Manno et al., 2016)		mirr	0.000107	2e-06	Upregulated in VGLUT+ DA neurons	Encodes an iroquois homeobox transcription factor expressed during mouse DA neuron development in (La Manno et al., 2016). Downregulated in rat VTA DA-only neurons (subcluster 5) compared to other neuron types (Phillips et al., 2022), upregulated in PD patient pluripotent stem cell-derived DA neurons (Sim et al., 2020)			oc	0.001168	9.9e-05	0.000115	5e-06		nSyb	0.000329	6e-06
shg	0.002275	0.000237	0.004711	0.00133	Upregulated in VGLUT+ DA neurons	Encodes the major epithelial cadherin DE-cadherin which is required for dynamic epithelial cell morphogenesis particularly in the neuroectoderm (Tepass et al., 1996)		ChAT	0.000107	2e-06	Upregulated in VGLUT+ DA neurons	Encodes choline acetyltransferase which synthesizes acetylcholine. Very strongly implicated in PD pathology and symptomology (Mattila et al., 2001; Mukaetova-Ladinska et al., 2013)			shg	0.002275	0.000237	0.009244	0.001613		Dll	0.000712	1.6e-05
CycJ	0.002646	0.000311	0.004631	0.001174	Downregulated in VGLUT+ DA neurons	Encodes a a cyclin-dependent protein serine/threonine kinase regulator. Upregulated in idiopathic Lewy Body Disease DA neurons (Tiklova et al., 2021), differentially expressed in DA neuron subtype vulnerable to PD (Kamath et al., 2022), expressed during mouse DA neuron development (La Manno et al., 2016)		D	0.001618	4.5e-05	Upregulated in VGLUT+ DA neurons, significant effect of sex (F (1,48)=8.7, p=0.005) and sex x cluster interaction (F (1,48)=7.7, p=0.008), higher in male dVGLUT+ DA neurons than female dVGLUT+ DA neurons (Bonferroni p=0.0008)	Encodes a member of the Sox family of transcription factors that is essential in CNS development. Upregulated in PD midbrains (Caldi Gomes et al., 2022)			CycJ	0.002646	0.000311	0.009199	0.001429		D	0.001986	5.5e-05
CkIIalpha-i1	0.004408	0.000575	0.010181	0.003753	Identified via mouse HOMER	Encodes a zinc-finger protein that interacts with the catalytic subunit of CK2. Decreased expression in rotenone-treated SH-SY5Y cells. Overexpression reduces oxidative stress (Zhang et al., 2021)		Ddr	0.00185	6.1e-05	Upregulated in VGLUT+ DA neurons	Expressed during mouse DA neuron development (La Manno et al., 2016). Human orthologs DDR1/2 upregulated in postmortem PD brains (Hebron et all, 2017)			CklIalpha-i1	0.004408	0.000575	0.016715	0.004403		Ddr	0.002255	7.5e-05
ATPsynB	0.007257	0.001201	1e-06	1e-06	Downregulated in VGLUT+ DA neurons	Encodes mitochondrial ATP synthase subunit B (respiratory complex V). Human ortholog ATP5PB shows altered expression in human PD brain (Toomey et al., 2022).		mbl	0.005798	0.000225	Downregulated in VGLUT+ DA neurons	Encodes an RNA binding protein that modulates RNA alternative splicing, transcript localization and miRNA/circRNA biogenesis. Differentially expressed in DA neuron subtype protected from PD (Kamath et al., 2022), downregulated in rat VTA DA-only neurons (subcluster 5) compared to other neuron types (Phillips et al., 2022), differentially expressed in periaqueductal gray (VT-DAT-high) DA neuron su…			ATPsynB	0.007257	0.001201	1e-06	1e-06		Tsp86D	0.007068	0.000329
cype	0.007257	0.001231	8.6e-05	1e-05	Downregulated in VGLUT+ DA neurons	Encodes mitochondrial cytochrome oxidase c subunit. Upregulated in rat VTA DA neurons compared to other cell types (Phillips et al., 2022), downregulated in rat VTA DA-only neurons (subcluster 5) compared to other neuron types (Phillips et al., 2022), downregulated in PD DA neurons (Lee et al., 2023)		ND-B12	0.006012	0.0003	Downregulated in VGLUT+ DA neurons	Encodes NADH dehydrogenase (ubiquinone) B12 subunit, a component of mitochondrial respiratory complex I. Enriched in ankylosing spondylitis patients with PD and oxidative phosphorylation pathways enriched in this disorder as well (Lari et al., 2021), downregulated in PD DA neurons (Lee et al., 2023)			cype	0.007257	0.001231	0.000265	1.4e-05		ND-B12	0.007068	0.000354
svp	0.010877	0.001916	1e-06	1e-06	Upregulated in VGLUT+ DA neurons, sex x cluster interaction (F (1,48)=6.35, p=0.015), higher in male co-expressing neurons than female (Bonferroni p=0.015)	Encodes a Drosophila homolog of the chicken ovalbumin upstream transcription factor (COUP-TF) that functions as a transcriptional repressor. Downregulated in early PD DA neurons in Tiklova et al, expressed during mouse DA neuron development (La Manno et al., 2016), downregulated in rat VTA DA-only neurons (subcluster 5) compared to other neuron types (Phillips et al., 2022), downregulated in SNc …		caup	0.02828	0.001722	Upregulated in VGLUT+ DA neurons	Encodes a homeobox domain-containing transcription factor and component of the Iroquois gene complex. Expressed during mouse DA neuron development (La Manno et al., 2016), downregulated in rat VTA DA-only neurons (subcluster 5) compared to other neuron types in (Phillips et al., 2022), upregulated in PD patient pluripotent stem cell-derived DA neurons (Sim et al., 2020)			svp	0.010877	0.001916	0.000265	1.4e-05		caup	0.03197	0.001959
Tom20	0.019936	0.003987	0.005937	0.001961	Downregulated in VGLUT+ DA neurons	Encodes mitochondrial import receptor subunit. Mitochondrial import function inhibited by alpha-synuclein in PD (Di Maio et al., 2016), Downregulated in PD midbrains (Caldi Gomes et al., 2022), differentially expressed in VTA DA neuron subtype (T-DAT-high) (Tiklova et al., 2019), differentially expressed in SNc (AT-DAT-high) and VTA (T-DAT-high) DA neuron subtypes (Tiklova et al., 2019)		Octbeta2R	0.030392	0.00208	Downregulated in VGLUT+ DA neurons	Encodes an octopamine autoreceptor. Differentially expressed in both PD-protected and PD-vulnerable DA neuron subtypes (Kamath et al., 2022)			Tom20	0.019936	0.003987	0.011216	0.002349		Octbeta2R	0.034174	0.002356
trh	0.019936	0.004161	0.012598	0.004986	Upregulated in VGLUT+ DA neurons	Encodes a bHLH-PAS nuclear transcription factor critical for tracheal development. Downregulated in early PD DA neurons (Tiklova et al., 2021), represses TH expression during development (Teh et al., 2007)		mtd	0.030392	0.002188	Upregulated in VGLUT+ DA neurons	Implicated in modulating oxidative stress and fly orholog of OXR1. Differentially expressed in both PD-protected and PD-vulnerable DA neuron subtypes (Kamath et al., 2022), downregulated in rat VTA DA-only neurons (subcluster 5) compared to other neuron types in (Phillips et al., 2022), downregulated in SNc neurons after paraquat+maneb treatment (Khan et al., 2022)			trh	0.019936	0.004161	0.020135	0.005797		mtd	0.034174	0.002474
lab	0.019936	0.004281	4.6e-05	4e-06	Upregulated in VGLUT+ DA neurons	Encodes a component of the Hox complexes critical in development. Expression of the human ortholog, HOXB1, is upregulated in iPSC-derived neurons from PD patients (Fedoseyeva et al., 2023)		mt:Cyt-b	0.041875	0.003478	Downregulated in VGLUT+ DA neurons	Encodes mitochondrial cytochrome c reductase complex component of respiratory complex III. Upregulated in PINK1 (Novak et al., 2022), downregulated in early PD DA neurons (Tiklova et al., 2021), differentially expressed in both PD-protected and PD-vulnerable DA neuron subtypes (Kamath et al., 2022), differentially expressed in SNc (AT-DAT-high) and VTA (T-DAT-high) DA neuron subtypes (Tiklova et …			lab	0.019936	0.004281	0.002594	0.00021		mbl	0.040809	0.003305
Nrt	0.021833	0.004842	0.000121	1.5e-05	Upregulated in VGLUT+ DA neurons, significant effect of sex (F (1,48)=13.3, p=0.0006) and sex x cluster interaction (F (1,48)=9.5, p=0.0034), higher in female dVGLUT+ DA neurons than male dVGLUT+ DA neurons (Bonferroni p<0.0001)	Associated with microglia/neuron communication, microglial response, inflammation, possibly PD progression (Angelopoulou et al., 2020; Pawelec et al., 2020), upregulated in early PD, downregulated in late PD DA neurons (Tiklova et al., 2021), downregulated in PD DA neurons (Lee et al., 2023)		mt:ND2	0.046806	0.004147	Downregulated in VGLUT+ DA neurons	Encodes the core subunit of the mitochondrial membrane respiratory chain NADH dehydrogenase in respiratory complex I. Mutation increases longevity, decreases oxidative stress, and the frequency of this mutation is significantly lower in male, but not female, PD pts (Gusdon et al., 2015). Differentially expressed in both PD-protected and PD-vulnerable DA neuron subtypes (Kamath et al., 2022)			Nrt	0.021833	0.004842	0.011397	0.002498		mt:Cyt-b	0.043692	0.003893
scro	0.028806	0.006952	0.021918	0.009595	Upregulated in VGLUT+ DA neurons	Encodes an NK-2 homeobox gene that enables DNA-binding transcription factor activity. Mutations disrupt DA axon development (Kawano et al., 2003), downregulated in rat VTA DA-only neurons (subcluster 5) compared to other neuron types (Phillips et al., 2022)		Tsp86D	0.061424	0.007991	Downregulated in VGLUT+ DA neurons	Encodes a member of the tetraspanin family involved in Notch signaling activation in flies and mammals.			scro	0.028806	0.006952	0.035173	0.010928		mt:ND2	0.048838	0.004624
CG42540	0.030595	0.007584	0.006657	0.002301	Upregulated in VGLUT+ DA neurons	Downregulated in early and late PD DA neurons (Tiklova et al., 2021), differentially expressed in DA neuron subtype vulnerable to PD (Kamath et al., 2022), expressed during mouse DA neuron development (La Manno et al., 2016), upregulated in rat VTA DA-only neurons (subcluster 5) compared to other neuron types (Phillips et al., 2022)									CG42540	0.030595	0.007584	0.011774	0.002742
ATPsyndelta	0.03515	0.009153	1e-06	1e-06	Downregulated in VGLUT+ DA neurons	Encodes the delta subunit of the mitochondrial ATP synthase (respiratory complex V) responsible for ATP synthesis. Upregulated in rat VTA VGLUT2+ DA neurons (subcluster 9) compared to other neuron types (Phillips et al., 2022), differentially expressed in SNc (AT-DAT-high) DA neuron subtype (Tiklova et al., 2019)									ATPsyndelta	0.03515	0.009153	1e-06	1e-06
Vha68-1	0.036732	0.009824	0.003769	0.00074	Downregulated in VGLUT+ DA neurons	Encodes the catalytic subunit of the V1 complex of vacuolar(H+)-ATPase (V-ATPase). Deficit causes neurodegeneration in vitro and in vivo in Drosophila (Wang et al., 2021), differentially expressed in both PD-protected and PD-vulnerable DA neuron subtypes (Kamath et al., 2022)									Vha68-1	0.036732	0.009824	0.007137	0.000915
CG15803	0.040298	0.01104	0.012598	0.005031	Downregulated in VGLUT+ DA neurons	Differentially expressed in DA neuron subtype vulnerable to PD (Kamath et al., 2022) downregulated in rat VTA VGLUT2+ DA neurons (subcluster 9) compared to other neuron types (Phillips et al., 2022).									CG15803	0.040298	0.01104	0.020135	0.005848

### Sheet: aSyn Screen Stats
aSyn-A53T Hits (Male and Female)						aSyn-A53T Sex Difference Hits					aSyn-A53T Hits (Male and Female) post-correction						aSyn-A53T Sex Difference Hits post-correction
Gene	Male FDR q	Male P-value (Fisher's)	Female FDR q	Female P-value (Fisher's)		Gene	FDR q	Sex Dif. P-value (Fisher's)			Gene	Male FDR q	Male P-value (Fisher's)	Female FDR q	Female P-value (Fisher's)		Gene	FDR q	Sex Dif. P-value (Fisher's)
oc	4e-05	1e-06	0.001077	0.00054		Dll	9e-06	1e-06			oc	4e-05	1e-06	0.002296	0.0007		Dll	0.000102	3e-06
mt:ND2	0.003625	0.000209	0.023012	0.025376		mt:Cyt-b	0.000687	7.3e-05			mt:ND2	0.003625	0.000209	0.039406	0.028523		mt:Cyt-b	0.000924	8e-05
Nrt	0.011862	0.001027	1e-06	1e-06		mirr	0.002088	0.000295			Nrt	0.011862	0.001027	1e-06	1e-06		mirr	0.002764	0.000319
CycJ	0.022425	0.002589	0.008021	0.006835		Tom20	0.011949	0.00232			CycJ	0.022425	0.002589	0.014101	0.008058		Tom20	0.015463	0.002458
CG15803	0.039818	0.007136	0.004924	0.003949		lab	0.019994	0.004937			CG15803	0.039818	0.007136	0.009592	0.004751		CklIalpha-i1	0.034977	0.007364
Argk	0.04108	0.011393	0.026634	0.032041		mbl	0.020381	0.006006			Argk	0.04108	0.011393	0.044643	0.035715		trh	0.046153	0.01332
nSyb	0.070531	0.026462	0.012902	0.011641		CklIalpha-i1	0.020381	0.00703			nSyb	0.070531	0.026462	0.003708	0.001413		shg	0.049598	0.015745
caup	0.102228	0.046877	0.000416	0.000167		ATPSynB	0.020381	0.007908			caup	0.102228	0.046877	0.000848	0.000226		lab	0.062326	0.021585
dj-1beta	0.102228	0.047205	0.004702	0.003536		trh	0.027905	0.012796			dj-1beta	0.102228	0.047205	0.009342	0.004271		ND-B12	0.06972	0.028263
						shg	0.030683	0.015152									mbl	0.06972	0.030182
						ND-B12	0.048485	0.027364									ATPSynB	0.081256	0.037521
						nSyb	0.058195	0.034897

### Sheet: References
Angelopoulou, E., Paudel, Y.N., Shaikh, M.F., and Piperi, C. (2020). Fractalkine (CX3CL1) signaling and neuroinflammation in Parkinson's disease: Potential clinical and therapeutic implications. Pharmacol Res 158, 104930. 10.1016/j.phrs.2020.104930.
Bonifati, V., Rizzu, P., van Baren, M.J., Schaap, O., Breedveld, G.J., Krieger, E., Dekker, M.C., Squitieri, F., Ibanez, P., Joosse, M., et al. (2003). Mutations in the DJ-1 gene associated with autosomal recessive early-onset parkinsonism. Science 299, 256-259. 10.1126/science.1077209.
Caldi Gomes, L., Galhoz, A., Jain, G., Roser, A.E., Maass, F., Carboni, E., Barski, E., Lenz, C., Lohmann, K., Klein, C., et al. (2022). Multi-omic landscaping of human midbrains identifies disease-relevant molecular targets and pathways in advanced-stage Parkinson's disease. Clin Transl Med 12, e692. 10.1002/ctm2.692.
Di Giovannantonio, L.G., Di Salvio, M., Acampora, D., Prakash, N., Wurst, W., and Simeone, A. (2013). Otx2 selectively controls the neurogenesis of specific neuronal subtypes of the ventral tegmental area and compensates En1-dependent neuronal loss and MPTP vulnerability. Dev Biol 373, 176-183. 10.1016/j.ydbio.2012.10.022.
Di Maio, R., Barrett, P.J., Hoffman, E.K., Barrett, C.W., Zharikov, A., Borah, A., Hu, X., McCoy, J., Chu, C.T., Burton, E.A., Hastings, T.G., and Greenamyre, J.T. (2016). alpha-Synuclein binds to TOM20 and inhibits mitochondrial protein import in Parkinson's disease. Sci Transl Med 8, 342ra378. 10.1126/scitranslmed.aaf3634.
Di Salvio, M., Di Giovannantonio, L.G., Acampora, D., Prosperi, R., Omodei, D., Prakash, N., Wurst, W., and Simeone, A. (2010). Otx2 controls neuron subtype identity in ventral tegmental area and antagonizes vulnerability to MPTP. Nat Neurosci 13, 1481-1488. 10.1038/nn.2661.
Fedoseyeva, V.B., Novosadova, E.V., Nenasheva, V.V., Novosadova, L.V., Grivennikov, I.A., and Tarantul, V.Z. (2023). Transcription of HOX Genes Is Significantly Increased during Neuronal Differentiation of iPSCs Derived from Patients with Parkinson's Disease. J Dev Biol 11. 10.3390/jdb11020023.
Gusdon, A.M., Fang, F., Chen, J., Mathews, C.E., Li, W., Chu, C.T., Ding, J.Q., and Chen, S.D. (2015). Association of the mt-ND2 5178A/C polymorphism with Parkinson's disease. Neurosci Lett 587, 98-101. 10.1016/j.neulet.2014.12.005.
Hague, S., Rogaeva, E., Hernandez, D., Gulick, C., Singleton, A., Hanson, M., Johnson, J., Weiser, R., Gallardo, M., Ravina, B., et al. (2003). Early-onset Parkinson's disease caused by a compound heterozygous DJ-1 mutation. Ann Neurol 54, 271-274. 10.1002/ana.10663.
Hebron, M., Peyton, M., Liu, X., Gao, X., Wang, R., Lonskaya, I., and Moussa, C.E. (2017). Discoidin domain receptor inhibition reduces neuropathology and attenuates inflammation in neurodegeneration models. J Neuroimmunol 311, 1-9. 10.1016/j.jneuroim.2017.07.009.
Kamath, T., Abdulraouf, A., Burris, S.J., Langlieb, J., Gazestani, V., Nadaf, N.M., Balderrama, K., Vanderburg, C., and Macosko, E.Z. (2022). Single-cell genomic profiling of human dopamine neurons identifies a population that selectively degenerates in Parkinson's disease. Nat Neurosci 25, 588-595. 10.1038/s41593-022-01061-1.
Kawano, H., Horie, M., Honma, S., Kawamura, K., Takeuchi, K., and Kimura, S. (2003). Aberrant trajectory of ascending dopaminergic pathway in mice lacking Nkx2.1. Exp Neurol 182, 103-112. 10.1016/s0014-4886(03)00030-x.
Khan, A.H., Lee, L.K., and Smith, D.J. (2022). Single-cell analysis of gene expression in the substantia nigra pars compacta of a pesticide-induced mouse model of Parkinson's disease. Transl Neurosci 13, 255-269. 10.1515/tnsci-2022-0237.
La Manno, G., Gyllborg, D., Codeluppi, S., Nishimura, K., Salto, C., Zeisel, A., Borm, L.E., Stott, S.R.W., Toledo, E.M., Villaescusa, J.C., et al. (2016). Molecular Diversity of Midbrain Development in Mouse, Human, and Stem Cells. Cell 167, 566-580 e519. 10.1016/j.cell.2016.09.027.
Lari, A., Gholami Pourbadie, H., Sharifi-Zarchi, A., Aslani, S., Nejatbakhsh Samimi, L., Jamshidi, A., and Mahmoudi, M. (2021). Evaluation of the Ankylosing Spondylitis Transcriptome for Oxidative Phosphorylation Pathway: The Shared Pathway with Neurodegenerative Diseases. Iran J Allergy Asthma Immunol 20, 563-573. 10.18502/ijaai.v20i5.7406.
Lee, A.J., Kim, C., Park, S., Joo, J., Choi, B., Yang, D., Jun, K., Eom, J., Lee, S.J., Chung, S.J., et al. (2023). Characterization of altered molecular mechanisms in Parkinson's disease through cell type-resolved multiomics analyses. Sci Adv 9, eabo2467. 10.1126/sciadv.abo2467.
Lin, Z., Zhou, L., Li, Y., Liu, S., Xie, Q., Xu, X., and Wu, J. (2021). Identification of potential genomic biomarkers for Parkinson's disease using data pooling of gene expression microarrays. Biomark Med 15, 585-595. 10.2217/bmm-2020-0325.
Liu, Y., Ma, X., Fujioka, H., Liu, J., Chen, S., and Zhu, X. (2019). DJ-1 regulates the integrity and function of ER-mitochondria association through interaction with IP3R3-Grp75-VDAC1. Proc Natl Acad Sci U S A 116, 25322-25328. 10.1073/pnas.1906565116.
Mattila, P.M., Roytta, M., Lonnberg, P., Marjamaki, P., Helenius, H., and Rinne, J.O. (2001). Choline acetytransferase activity and striatal dopamine receptors in Parkinson's disease in relation to cognitive impairment. Acta Neuropathol 102, 160-166. 10.1007/s004010100372.
Morato Torres, C.A., Wassouf, Z., Zafar, F., Sastre, D., Outeiro, T.F., and Schule, B. (2020). The Role of Alpha-Synuclein and Other Parkinson's Genes in Neurodevelopmental and Neurodegenerative Disorders. Int J Mol Sci 21. 10.3390/ijms21165724.
Mukaetova-Ladinska, E.B., Andras, A., Milne, J., Abdel-All, Z., Borr, I., Jaros, E., Perry, R.H., Honer, W.G., Cleghorn, A., Doherty, J., et al. (2013). Synaptic proteins and choline acetyltransferase loss in visual cortex in dementia with Lewy bodies. J Neuropathol Exp Neurol 72, 53-60. 10.1097/NEN.0b013e31827c5710.
Novak, G., Kyriakis, D., Grzyb, K., Bernini, M., Rodius, S., Dittmar, G., Finkbeiner, S., and Skupin, A. (2022). Single-cell transcriptomics of human iPSC differentiation dynamics reveal a core molecular network of Parkinson's disease. Commun Biol 5, 49. 10.1038/s42003-021-02973-7.
Pawelec, P., Ziemka-Nalecz, M., Sypecka, J., and Zalewska, T. (2020). The Impact of the CX3CL1/CX3CR1 Axis in Neurological Disorders. Cells 9. 10.3390/cells9102277.
Phillips, R.A., 3rd, Tuscher, J.J., Black, S.L., Andraka, E., Fitzgerald, N.D., Ianov, L., and Day, J.J. (2022). An atlas of transcriptionally defined cell populations in the rat ventral tegmental area. Cell Rep 39, 110616. 10.1016/j.celrep.2022.110616.
Sim, H., Lee, J.E., Yoo, H.M., Cho, S., Lee, H., Baek, A., Kim, J., Seo, H., Kweon, M.N., Kim, H.G., et al. (2020). Iroquois Homeobox Protein 2 Identified as a Potential Biomarker for Parkinson's Disease. Int J Mol Sci 21. 10.3390/ijms21103455.
Taira, T., Saito, Y., Niki, T., Iguchi-Ariga, S.M., Takahashi, K., and Ariga, H. (2004). DJ-1 has a role in antioxidative stress to prevent cell death. EMBO Rep 5, 213-218. 10.1038/sj.embor.7400074.
Teh, C.H., Loh, C.C., Lam, K.K., Loo, J.M., Yan, T., and Lim, T.M. (2007). Neuronal PAS domain protein 1 regulates tyrosine hydroxylase level in dopaminergic neurons. J Neurosci Res 85, 1762-1773. 10.1002/jnr.21312.
Tepass, U., Gruszynski-DeFeo, E., Haag, T.A., Omatyar, L., Torok, T., and Hartenstein, V. (1996). shotgun encodes Drosophila E-cadherin and is preferentially required during cell rearrangement in the neurectoderm and other morphogenetically active epithelia. Genes Dev 10, 672-685. 10.1101/gad.10.6.672.
Tiklova, K., Bjorklund, A.K., Lahti, L., Fiorenzano, A., Nolbrant, S., Gillberg, L., Volakakis, N., Yokota, C., Hilscher, M.M., Hauling, T., et al. (2019). Single-cell RNA sequencing reveals midbrain dopamine neuron diversity emerging during mouse brain development. Nat Commun 10, 581. 10.1038/s41467-019-08453-1.
Tiklova, K., Gillberg, L., Volakakis, N., Lunden-Miguel, H., Dahl, L., Serrano, G.E., Adler, C.H., Beach, T.G., and Perlmann, T. (2021). Disease Duration Influences Gene Expression in Neuromelanin-Positive Cells From Parkinson's Disease Patients. Front Mol Neurosci 14, 763777. 10.3389/fnmol.2021.763777.
Toomey, C.E., Heywood, W.E., Evans, J.R., Lachica, J., Pressey, S.N., Foti, S.C., Al Shahrani, M., D'Sa, K., Hargreaves, I.P., Heales, S., et al. (2022). Mitochondrial dysfunction is a key pathological driver of early stage Parkinson's. Acta Neuropathol Commun 10, 134. 10.1186/s40478-022-01424-6.
Wang, M., Li, A., Sekiya, M., Beckmann, N.D., Quan, X., Schrode, N., Fernando, M.B., Yu, A., Zhu, L., Cao, J., et al. (2021). Transformative Network Modeling of Multi-omics Data Reveals Detailed Circuits, Key Regulators, and Potential Therapeutics for Alzheimer's Disease. Neuron 109, 257-272 e214. 10.1016/j.neuron.2020.11.002.
Xu, J., Fu, X., Pan, M., Zhou, X., Chen, Z., Wang, D., Zhang, X., Chen, Q., Li, Y., Huang, X., et al. (2019). Mitochondrial Creatine Kinase is Decreased in the Serum of Idiopathic Parkinson's Disease Patients. Aging Dis 10, 601-610. 10.14336/AD.2018.0615.
Zhang, J., Chai, W., Xiang, Z., Zhou, X., and Zhang, P. (2021). MZF1 alleviates oxidative stress and apoptosis induced by rotenone in SH-SY5Y cells by promoting RBM3 transcription. J Toxicol Sci 46, 477-486. 10.2131/jts.46.477.
